# Molecular mechanisms of microbiome modulation by the eukaryotic secondary metabolite azelaic acid

**DOI:** 10.1101/2022.04.08.487398

**Authors:** Ahmed A. Shibl, Michael A. Ochsenkühn, Amin R. Mohamed, Ashley Isaac, Lisa S. Y. Coe, Yejie Yun, Grzegorz Skrzypek, Jean-Baptiste Raina, Justin R. Seymour, Ahmed J. Afzal, Shady A. Amin

## Abstract

Photosynthetic eukaryotes, such as microalgae and plants, foster fundamentally important relationships with their microbiome based on the reciprocal exchange of chemical currencies. Among these, the dicarboxylate metabolite azelaic acid (Aze) appears to play an important, but heterogeneous, role in modulating these microbiomes, as it is used as a carbon source for some heterotrophs but is toxic to others. However, the ability of Aze to promote or inhibit growth, as well as its uptake and assimilation mechanisms into bacterial cells are mostly unknown. Here, we use transcriptomics, transcriptional factor coexpression networks, uptake experiments, and metabolomics to unravel the uptake, catabolism and toxicity of Aze on two microalgal-associated bacteria, *Phycobacter* and *Alteromonas*, whose growth is promoted or inhibited by Aze, respectively. We identify the first putative Aze transporter in bacteria, a ‘C_4_-TRAP transporter’, and show that Aze is assimilated through fatty acid degradation, with further catabolism occurring through the glyoxylate and butanoate metabolism pathways when used as a carbon source. *Phycobacter* took up Aze at an initial uptake rate of 3.8×10^-9^ nmol cell^-1^ hr^-1^ and utilized it as a carbon source in concentrations ranging from 10 μM^-1^ mM, suggesting a broad range of acclimation to Aze availability. For inhibited bacteria, we infer that Aze inhibits the ribosome and/or protein synthesis and that a suite of efflux pumps is utilized to shuttle Aze outside the cytoplasm. We demonstrate that seawater amended with Aze becomes enriched in bacterial families that can catabolise Aze, which appears to be a different mechanism from that in soil, where modulation by the host plant is required. This study enhances our understanding of carbon cycling in the oceans and how microscale chemical interactions can structure marine microbial populations. In addition, our findings unravel the role of a key chemical currency in the modulation of eukaryote-microbiome interactions across diverse ecosystems.
