## Supplementary Table 2 for "Molecular mechanisms of microbiome modulation by the eukaryotic secondary metabolite azelaic acid"

### Sheet: Phycobacter
Pathway/Operon	Annotation	KO	NCBI locus tag	Log2-fold change		Adjusted p-value
				0.5 hr	8 hr	0.5 hr	8 hr
Putative Azelaic Acid Transport	C4-dicarboxylate TRAP transporter substrate-binding protein	K21395	INS80_RS11065	3.77266	3.01452	2.25151e-08	9.65894e-10
	TRAP transporter small permease		INS80_RS11060	2.47907	1.00908	0.00240236	0.00467503
	TRAP transporter large permease	K11690	INS80_RS11055	2.31849	0.934492	0.00800218	0.0159637
	Putative AzeR (IclR family transcriptional regulator)		INS80_RS11050	1.26817	-	4.50005e-05	-
Fatty Acid Degradation	PaaI family thioesterase		INS80_RS11045	1.70217	-	0.00396123	-
	Acyl-CoA ligase	K01897	INS80_RS11040	1.43061	-	0.035705	-
	Enoyl-CoA hydratase/isomerase family protein	K07516	INS80_RS10705	3.01515	1.86545	4.26045e-11	3.56831e-06
	Acetyl-CoA C-acyltransferase	K00626	INS80_RS10710	2.87991	1.89871	6.94838e-06	4.1955e-07
	Acyl-CoA dehydrogenase family protein		INS80_RS10715	3.17019	2.42262	1.59951e-06	6.55866e-08
	Acyl-CoA dehydrogenase family protein		INS80_RS10720	2.52825	1.922	5.74143e-06	3.26646e-07
	PaaI family thioesterase		INS80_RS10725	2.45349	1.60428	0.000506873	0.00184606
	Enoyl-CoA hydratase/isomerase family protein	K15866	INS80_RS10730	-	0.634373	-	0.039605
	Acyl-CoA ligase	K01897	INS80_RS10735	-	-	-	-
	Acyl-CoA dehydrogenase family protein		INS80_RS15410	0.87082	-	0.0201509	-
	Enoyl-CoA hydratase/isomerase family protein	K01692	INS80_RS15405	1.05529	-	0.00298228	-
	3-hydroxyisobutyrate dehydrogenase	K00020	INS80_RS15400	-	-	-	-
	Acyl-CoA dehydrogenase	K00252	INS80_RS15935	2.3613	2.13326	0.00102727	8.04624e-05
Glyoxylate and Dicarboxylate Metabolism	Acetate-CoA ligase	K01895	INS80_RS14750	1.04204	-	0.0403414	-
	Adenylate kinase	K00939	INS80_RS14745	-	-	-	-
	Acetyl-CoA C-acetyltransferase	K00626	INS80_RS10255	-	1.22977	-	0.0123524
	Acetoacetyl-CoA reductase	K00023	INS80_RS10250	1.40697	2.97537	0.0438192	6.55866e-08
	Acyl dehydratase	K17865	INS80_RS02245	-	1.51617	-	0.000224892
	Methylmalonyl-CoA epimerase	K05606	INS80_RS01990	-	1.98017	-	0.00279894
	DUF1467 family protein		INS80_RS01985	-	1.58547	-	0.0180707
	Crotonyl-CoA carboxylase/reductase	K14446	INS80_RS10490	-	2.8824	-	4.17185e-11
	Methylmalonyl-CoA mutase, N-terminal domain/subunit	K14447	INS80_RS10480	-	1.61459	-	0.00118088
	Acyl-CoA/acyl-ACP dehydrogenase	K14448	INS80_RS09055	-	1.74575	-	0.0120812
	L-malyl-CoA/beta-methylmalyl-CoA lyase	K08691	INS80_RS04260	-	0.985243	-	0.00605312
	nuclear transport factor 2 family protein		INS80_RS03125	-	-	-	-
	hydantoinase B/oxoprolinase family protein	K01474	INS80_RS03120	-	-	-	-
	hydantoinase/oxoprolinase family protein	K01473	INS80_RS03115	-	-	-	-
	cysteine hydrolase	K09020	INS80_RS03110	-	-	-	-
	isocitrate lyase/phosphoenolpyruvate mutase family protein		INS80_RS03105	-	-	-	-
	FAD-dependent oxidoreductase	K00244	INS80_RS03100	-	-	-	-
Propanoate Metabolism	Acetate-CoA ligase	K01895	INS80_RS14750	1.04204	-	0.0403414	-
	Oxidoreductase	K19745	INS80_RS17030	-	0.810653	-	0.04494
	Propionyl-CoA synthetase	K01908	INS80_RS14135	-	0.954684	-	0.0360528
Butanoate Metabolism	Acyl-CoA dehydrogenase family protein		INS80_RS15875	-	-	-	-
	Acyl-CoA/acyl-ACP dehydrogenase		INS80_RS15880	-	1.16108	-	0.034646
	SDR family NAD(P)-dependent oxidoreductase		INS80_RS15885	-	-	-	-
	Nitronate monooxygenase	K00459	INS80_RS15890	1.75233	2.11621	2.283e-09	0.000195264
	Histidine phosphatase family protein		INS80_RS15895	-	-	-	-
	Phosphotransferase family protein		INS80_RS15900	1.82409	2.24178	1.44701e-10	8.09715e-06
	Enoyl-CoA hydratase/isomerase family protein	K01692	INS80_RS15905	1.5614	1.49	0.0227149	0.00913789
	Beta-lactamase family protein		INS80_RS15910	1.70137	1.673	0.000390858	0.00472753
	Acetoacetate-CoA ligase	K01907	INS80_RS15915	0.7406	1.19717	0.0157157	0.012975
	acyl-CoA thioesterase II	K10805	INS80_RS15920	-	-	-	-
	PaaI family thioesterase		INS80_RS17265	-	1.18005	-	0.014481
	MerR family DNA-binding transcriptional regulator		INS80_RS17270	-	1.6576	-	0.0024066
	MerR family DNA-binding transcriptional regulator		INS80_RS17275	-	2.54289	-	0.00192388
	Acyl-CoA dehydrogenase C-terminal domain-containing protein		INS80_RS17280	-	2.10237	-	0.00601397
	Hypothetical protein		INS80_RS17285	-	2.07551	-	0.000268194
	Acyl-CoA dehydrogenase family protein	K00249	INS80_RS17290	-	1.62161	-	0.00402903
	Glutathione S-transferase family protein	K00799	INS80_RS17295	-	1.98291	-	0.00523889
	Acetyl-CoA C-acetyltransferase	K00626	INS80_RS17300	-	1.32832	-	0.00579009
	Cupin domain-containing protein		INS80_RS17305	-	1.5909	-	0.00283913
	Enoyl-CoA hydratase/isomerase family protein	K01782	INS80_RS17310	-	1.68448	-	0.00214233
	CoA transferase subunit A	K01028	INS80_RS11435	1.11804	1.56287	0.031284	0.0332884
	CoA transferase subunit B	K01029	INS80_RS11430	-	-	-	-
	3-hydroxybutyryl-CoA dehydrogenase	K00074	INS80_RS09115	-	1.14585	-	0.0210127
	Class I poly(R)-hydroxyalkanoic acid synthase	K03821	INS80_RS13925	-	2.12508	-	0.000185691
	Polyhydroxyalkanoate depolymerase	K05973	INS80_RS13920	-	1.89089	-	0.00404856
	Hypothetical protein		INS80_RS13915	-	0.719408	-	0.0380711
Glycolysis/Gluconeogenesis	Glucokinase	K00845	INS80_RS17440	-0.563151	-	0.042493	-
	Iron-sulfur cluster assembly accessory protein	K13628	INS80_RS18295	-	1.51112	-	0.00272321
	Triose-phosphate isomerase	K01803	INS80_RS18300	-0.571447	-	0.013108	-
	Type I glyceraldehyde-3-phosphate dehydrogenase	K00134	INS80_RS10910	-1.77309	-	0.000280486	-
	Phosphomannomutase/phosphoglucomutase	K15778	INS80_RS01930	-	1.26641	-	0.0204332
	Glucose-6-phosphate isomerase	K01810	INS80_RS04980	-	-1.034	-	0.0423575
	Glucose-6-phosphate dehydrogenase	K00036	INS80_RS04985	-	-	-	-
	Phosphogluconate dehydratase	K01690	INS80_RS04990	-	-	-	-
	Bifunctional 4-hydroxy-2-oxoglutarate aldolase/2-dehydro-3-deoxy-phosphogluconate aldolase	K01625	INS80_RS04995	-	-	-	-
	Glucose-6-phosphate isomerase	K01810	INS80_RS17950	-	-	-	-
	Fructose bisphosphate aldolase	K01623	INS80_RS12855	-	1.4412	-	0.0273636
	Pyruvate kinase	K00873	INS80_RS04220	-	-0.971986	-	0.0107007
	Phosphoenolpyruvate carboxykinase	K01610	INS80_RS09075	-	1.63	-	0.00138008
Oxidative Phosphorylation	Polyphosphate kinase 2	K22468	INS80_RS13780	2.21945	2.2446	0.0105447	0.0116873
	Cytochrome-c oxidase cbb3-type subunit III	K00406	INS80_RS03970	1.88703	-	4.58248e-05	-
	Cytochrome c oxidase cbb3-type subunit IV	K00407	INS80_RS03975	2.50333	-	0.00660264	-
	Cytochrome-c oxidase cbb3-type subunit II	K00405	INS80_RS03980	1.6457	-	0.000371464	-
	Cytochrome-c oxidase cbb3-type subunit I	K00404	INS80_RS03985	1.92372	-	8.95086e-05	-
Peptidoglycan Biosynthesis	Division/cell wall cluster transcriptional repressor MraZ	K03925	INS80_RS01290	-	-	-	-
	16S rRNA (cytosine(1402)-N(4))-methyltransferase RsmH	K03438	INS80_RS01285	-	-	-	-
	Cell division protein FtsL		INS80_RS01280	-	-	-	-
	Penicillin-binding protein 2	K03587	INS80_RS01275	-	-	-	-
	UDP-N-acetylmuramoyl-L-alanyl-D-glutamate--2%2C6-diaminopimelate ligase	K01928	INS80_RS01270	-0.584033	-	0.00266722	-
	UDP-N-acetylmuramoyl-tripeptide--D-alanyl-D-alanine ligase	K01929	INS80_RS01265	-0.52473	-	0.0179938	-
	Phospho-N-acetylmuramoyl-pentapeptide-transferase	K01000	INS80_RS01260	-	-	-	-
	UDP-N-acetylmuramoyl-L-alanine--D-glutamate ligase	K01925	INS80_RS01255	-	-	-	-
	Penicillin-binding protein 2	K05515	INS80_RS11805	-0.399171	-	0.00301532	-
ABC Transporters	Spermidine/putrescine-binding periplasmic protein	K11073	INS80_RS05500	2.34379	1.57646	0.00142847	0.00218379
	ABC-type spermidine/putrescine transport systems, ATPase components	K11076	INS80_RS05505	-	-	-	-
	ABC-type spermidine/putrescine transport system, permease component	K11075	INS80_RS05510	1.48025	1.15422	0.0202392	0.0265977
	ABC-type spermidine/putrescine transport system, permease component	K11074	INS80_RS05515	-	-	-	-
	Glycine/D-amino acid oxidases (deaminating)		INS80_RS05520	-	-	-	-
	ABC-type sugar transport system, periplasmic component	K17315	INS80_RS12040	0.627792	-	0.00753651	-
	ABC-type sugar transport systems, permease components	K17316	INS80_RS12045	-	-	-	-
	ABC-type sugar transport system, permease component	K17317	INS80_RS12050	0.634986	1.10977	0.00660264	0.0481537
	ABC-type sugar transport systems, ATPase components	K10112	INS80_RS12055	0.366773	-	0.0152327	-
	Carbohydrate ABC transporter substrate-binding protein	K17321	INS80_RS03635	2.08625	-	0.0135324	-
	ABC-type sugar transport systems, ATPase components	K17324	INS80_RS03640	-	-	-	-
	ABC-type sugar transport systems, ATPase components	K17325	INS80_RS03645	-	-1.63704	-	0.0141321
	ABC-type sugar transport systems, permease components	K17322	INS80_RS03650	2.16511	-1.05136	0.011664	0.034235
	ABC-type sugar transport system, permease component	K17323	INS80_RS03655	1.98589	-1.28206	0.0172936	0.00282383
	Predicted small integral membrane protein		INS80_RS03660	-	-1.438	-	0.034646
	ABC-type amino acid transport/signal transduction systems	K09969	INS80_RS09755	1.86979	-	0.0354804	-
	ABC-type amino acid transport system, permease	K09970	INS80_RS09760	1.96264	-	0.0196285	-
	ABC-type amino acid transport system, permease	K09971	INS80_RS09765	-	-	-	-
	ABC-type polar amino acid transport system	K09972	INS80_RS09770	-	-	-	-
	ABC transporter substrate-binding protein	K15576	INS80_RS03090	-	1.923	-	3.49898e-06
	Nitrate ABC transporter permease	K15577	INS80_RS03085	-	-	-	-
	ABC transporter ATP-binding protein	K15578	INS80_RS03080	-	1.43823	-	0.0136347
	Cyanase	K01725	INS80_RS03075	-	2.82765	-	2.07066e-17
	ABC transporter substrate-binding protein	K13893	INS80_RS04035	-	1.89308	-	8.21082e-05
	Microcin C ABC transporter permease YejB	K13894	INS80_RS04030	-	0.994674	-	0.0263176
	ABC transporter permease	K13895	INS80_RS04025	0.788855	1.20835	0.045389	0.0144848
	ABC transporter ATP-binding protein	K13896	INS80_RS04020	-	-	-	-
Quorum Sensing	DNA-binding HTH domain-containing proteins		INS80_RS10495	-	1.33926	-	0.0164246
	N-acyl-L-homoserine lactone synthetase	K20249	INS80_RS10500	-	1.56617	-	0.00266549
Fatty Acid Biosynthesis	50S ribosomal protein L32	K02911	INS80_RS18045	-	-	-	-
	Phosphate acyltransferase PlsX	K03621	INS80_RS18050	-	-	-	-
	Ketoacyl-ACP synthase III	K00648	INS80_RS18055	-	1.0703	-	0.0325934
	Integration host factor subunit alpha	K04764	INS80_RS18060	-	1.3643	-	0.0137638
	MerR family transcriptional regulator		INS80_RS18065	-	-	-	-
TCA Cycle	Phosphoenolpyruvate carboxykinase	K01610	INS80_RS09075	-	1.63	-	0.00138008
Cell Cycle	TIGR02281 family clan AA aspartic protease	K06985	INS80_RS17810	-	1.92807	-	0.000577502
	Response regulator transcription factor	K13584	INS80_RS16805	-	2.3055	-	3.14666e-07
	Ribonuclease HII	K03470	INS80_RS06425	-	-	-	-
	Site-specific DNA-methyltransferase	K13581	INS80_RS06420	-	1.4014	-	0.00627392
	Hypothetical protein		INS80_RS01220	-	-	-	-
	UDP-N-acetylmuramate dehydrogenase	K00075	INS80_RS01215	-	-	-	-
	D-alanine--D-alanine ligase	K01921	INS80_RS01210	-	-	-	-
	Cell division protein FtsQ/DivIB	K03589	INS80_RS01205	-	-	-	-
	Cell division protein FtsA	K03590	INS80_RS01200	-	-	-	-
	Cell division protein FtsZ	K03531	INS80_RS01195	-	1.07939	-	0.0338041
	UDP-3-O-acyl-N-acetylglucosamine deacetylase	K02535	INS80_RS01190	-	1.05976	-	0.00669913
	Endopeptidase La	K01338	INS80_RS18245	-	1.1776	-	0.035484
	ATP-dependent Clp protease proteolytic subunit	K01358	INS80_RS14485	-	1.76399	-	0.000530237
	ATP-dependent Clp protease ATP-binding subunit ClpX	K03544	INS80_RS14490	-	1.51292	-	0.00435353
Other TRAP Transporters	TRAP transporter substrate-binding protein DctP		INS80_RS01545	-	1.86402	-	0.000530237
	TRAP transporter small permease subunit		INS80_RS01550	-	-	-	-
	TRAP transporter large permease subunit		INS80_RS01555	-	-	-	-
	TRAP transporter substrate-binding protein DctP	K21395	INS80_RS03145	1.2046	-	0.0328345	-
	TRAP transporter small permease		INS80_RS03150	1.06775	-	0.0157743	-
	TRAP transporter large permease		INS80_RS03155	-	-0.660137	-	0.0274446
	TRAP transporter substrate-binding protein DctP	K11688	INS80_RS05610	-	1.21005	-	0.00474851
	TRAP transporter small permease		INS80_RS05605	-	-	-	-
	TRAP transporter large permease	K11690	INS80_RS05600	-	-	-	-
	isocitrate lyase/PEP mutase family protein		INS80_RS05595	-	-	-	-
	TRAP transporter substrate-binding protein		INS80_RS06755	1.95349	-	0.0107071	-
	TRAP transporter small permease		INS80_RS06760	-	-	-	-
	TRAP transporter large permease subunit	K11690	INS80_RS06765	-	-	-	-
	TRAP transporter substrate-binding protein		INS80_RS12255	1.95282	-	0.000173804	-
	TRAP transporter small permease		INS80_RS12250	-	-	-	-
	TRAP transporter large permease subunit	K11690	INS80_RS12245	-	-	-	-
	TRAP transporter substrate-binding protein DctP		INS80_RS14260	-	1.64521	-	0.0362214
	C4-dicarboxylate ABC transporter permease		INS80_RS14265	-	-	-	-
	TRAP transporter large permease subunit		INS80_RS14270	-	-	-	-
	TRAP transporter large permease	K11690	INS80_RS18305	-	-0.982225	-	0.0134522
	TRAP transporter small permease	K11689	INS80_RS18310	-	-	-	-
	DctP family TRAP transporter solute-binding subunit	K11688	INS80_RS18315	-	-	-	-
Chemotaxis	iron-sulfur cluster assembly scaffold protein		INS80_RS16785		2.37124		1.617e-05
	chemotaxis protein	K03406	INS80_RS16790		1.13035		0.0482372

### Sheet: A. macleodii
Pathway/Operon	Annotation	KO	NCBI locus tag	Log2-fold change, 0.5 hr	Adjusted p-value, 0.5 hr
Transporters	Efflux RND transporter periplasmic adaptor subunit	K03585	GKZ85_RS10170	5.16547	7.63e-43
	Efflux RND transporter permease subunit		GKZ85_RS10165	5.16547	6.55e-194
	Efflux transporter outer membrane subunit	K18139	GKZ85_RS10160	3.19366	2.07e-112
	TonB-dependent receptor	K02014	GKZ85_RS12795	2.76721	5.67e-82
	ATP-binding cassette domain-containing protein	K06147	GKZ85_RS08265	-	-
	Efflux RND transporter periplasmic adaptor subunit		GKZ85_RS08270	1.52647	6.78e-16
	Efflux RND transporter permease subunit		GKZ85_RS08275	1.00149	7.56e-10
	TonB-dependent receptor	K02014	GKZ85_RS17040	0.742964	9.3e-07
	ABC-type multidrug transporter ATP-binding protein	K01990	GKZ85_RS12170	0.67956	2.32e-05
	ABC-type multidrug transporter permease	K01992	GKZ85_RS12165	0.565591	0.0108293
	SAM-dependent methyltransferase	K03439	GKZ85_RS12160	0.552567	0.00741693
	Efflux RND transporter periplasmic adaptor subunit	K03585	GKZ85_RS00660	0.661347	5.01e-05
	Efflux RND transporter permease subunit	K18138	GKZ85_RS00665	-	-
	Alpha/beta hydrolase		GKZ85_RS00670	-	-
	Efflux RND transporter periplasmic adaptor subunit	K03585	GKZ85_RS10940	0.590906	0.017001
	Efflux RND transporter permease subunit	K18138	GKZ85_RS10935	-	-
	HlyD family efflux transporter periplasmic adaptor subunit	K01993	GKZ85_RS09945	-	-
	Ribosome-associated ATPase/putative transporter RbbA	K13926	GKZ85_RS09940	-	-
	ABC transporter permease	K01992	GKZ85_RS09935	0.549382	0.000311002
Stress Proteins & Proteases	Hsp20 family protein	K04080	GKZ85_RS07400	1.38107	2.33e-38
	PrkA family serine protein kinase	K07180	GKZ85_RS08625	1.18214	3.49e-14
	YeaH/YhbH family protein	K09786	GKZ85_RS08630	1.25541	1.32e-10
	SpoVR family protein	K06415	GKZ85_RS08635	1.02923	7.1e-06
	Manganese efflux pump MntP family protein	K23242	GKZ85_RS04195	0.995796	0.00251522
	Peptidase		GKZ85_RS15925	0.692464	0.0109193
	Molecular chaperone HtpG	K04079	GKZ85_RS17660	0.673611	2.31e-09
	Spy/CpxP family protein refolding chaperone		GKZ85_RS02325	0.668296	8.08e-05
	DegQ family serine endoprotease	K04772	GKZ85_RS10400	0.634403	0.000142989
	Trypsin-like peptidase domain-containing protein	K04691	GKZ85_RS10405	-	-
	ATP-dependent Clp protease adapter ClpS	K06891	GKZ85_RS15355	0.577653	3.01e-07
	ATP-dependent Clp protease ATP-binding subunit ClpA	K03694	GKZ85_RS15350	-	-
	Peptidase M14		GKZ85_RS13515	0.558944	6.61e-07
	Nucleotide exchange factor GrpE	K03687	GKZ85_RS07470	0.544626	3.82e-06
	Molecular chaperone DnaK	K04043	GKZ85_RS07465	-	-
	Molecular chaperone DnaJ	K03686	GKZ85_RS07460	-	-
	ClpXP protease specificity-enhancing factor	K03600	GKZ85_RS10515	-0.683434	1.89e-09
Ribosome	30S ribosomal protein S10	K02946	GKZ85_RS01900	-	-
	50S ribosomal protein L3	K02906	GKZ85_RS01905	-	-
	50S ribosomal protein L4	K02926	GKZ85_RS01910	-0.503661	0.000421621
	50S ribosomal protein L23	K02892	GKZ85_RS01915	-	-
	50S ribosomal protein L2	K02886	GKZ85_RS01920	-	-
	30S ribosomal protein S19	K02965	GKZ85_RS01925	-	-
	50S ribosomal protein L22	K02890	GKZ85_RS01930	-	-
	30S ribosomal protein S3	K02982	GKZ85_RS01935	-	-
	50S ribosomal protein L16	K02878	GKZ85_RS01940	-	-
	50S ribosomal protein L29	K02904	GKZ85_RS01945	-	-
	30S ribosomal protein S17	K02961	GKZ85_RS01950	-0.556938	0.00171352
	50S ribosomal protein L14	K02874	GKZ85_RS02625	-	-
	50S ribosomal protein L24	K02895	GKZ85_RS02630	-	-
	50S ribosomal protein L5	K02931	GKZ85_RS02635	-	-
	30S ribosomal protein S14	K02954	GKZ85_RS02640	-	-
	30S ribosomal protein S8	K02994	GKZ85_RS02645	-	-
	50S ribosomal protein L6	K02933	GKZ85_RS02650	-	-
	50S ribosomal protein L18	K02881	GKZ85_RS02655	-	-
	30S ribosomal protein S5	K02988	GKZ85_RS02660	-	-
	50S ribosomal protein L30	K02907	GKZ85_RS02665	-	-
	50S ribosomal protein L15	K02876	GKZ85_RS02670	-	-
	preprotein translocase subunit SecY	K03076	GKZ85_RS02675	-	-
	50S ribosomal protein L36	K02919	GKZ85_RS02680	-	-
	30S ribosomal protein S13	K02952	GKZ85_RS02685	-	-
	30S ribosomal protein S11	K02948	GKZ85_RS02690	-	-
	30S ribosomal protein S4	K02986	GKZ85_RS02695	-	-
	DNA-directed RNA polymerase subunit alpha	K03040	GKZ85_RS02700	-	-
	50S ribosomal protein L17	K02879	GKZ85_RS02705	-0.525113	0.00178699
	50S ribosomal protein L11	K02867	GKZ85_RS12330	-	-
	50S ribosomal protein L1	K02863	GKZ85_RS12325	-0.534307	3.6e-05
	50S ribosomal protein L10	K02864	GKZ85_RS12320	-	-
	50S ribosomal protein L7/L12	K02935	GKZ85_RS12315	-	-
	DNA-directed RNA polymerase subunit beta	K03043	GKZ85_RS12310	-	-
	DNA-directed RNA polymerase subunit beta'	K03046	GKZ85_RS12305	-	-
	30S ribosomal protein S12	K02950	GKZ85_RS12300	-	-
	30S ribosomal protein S7	K02992	GKZ85_RS12295	-0.520434	4.15e-05
	Elongation factor G	K02355	GKZ85_RS12290	-	-
	Elongation factor Tu	K02358	GKZ85_RS12285	-	-
	Ribosome maturation factor RimP	K09748	GKZ85_RS15635	-	-
	Transcription termination factor NusA	K02600	GKZ85_RS15630	-	-
	Translation initiation factor IF-2	K02519	GKZ85_RS15625	-	-
	30S ribosome-binding factor RbfA	K02834	GKZ85_RS15620	-	-
	tRNA pseudouridine(55) synthase TruB	K03177	GKZ85_RS15615	-	-
	30S ribosomal protein S15	K02956	GKZ85_RS15610	-0.556137	0.00796309
	Threonine--tRNA ligase	K01868	GKZ85_RS16330	-	-
	Translation initiation factor IF-3	K02520	GKZ85_RS16325	-	-
	50S ribosomal protein L35	K02916	GKZ85_RS16320	-	-
	50S ribosomal protein L20	K02887	GKZ85_RS16315	-0.619869	0.000257086
	Phenylalanine--tRNA ligase subunit alpha	K01889	GKZ85_RS16310	-	-
	Phenylalanine--tRNA ligase subunit beta	K01890	GKZ85_RS16305	-	-
	Integration host factor subunit alpha	K04764	GKZ85_RS16300	-	-
	30S ribosomal protein S6	K02990	GKZ85_RS12710	-	-
	30S ribosomal protein S18	K02963	GKZ85_RS12705	-	-
	50S ribosomal protein L9	K02939	GKZ85_RS12700	-0.684281	2.06e-05
	30S ribosomal protein S16	K02959	GKZ85_RS08255	-0.50142	0.000758872
	Ribosome maturation factor RimM	K02860	GKZ85_RS08250	-0.535666	3.22e-05
	tRNA (guanosine(37)-N1)-methyltransferase TrmD	K00554	GKZ85_RS08245	-0.523962	0.00013795
	50S ribosomal protein L19	K02884	GKZ85_RS08240	-0.724764	1.13e-07
Purine & Pyrimidine Metabolism	Nucleoside-diphosphate kinase	K00940	GKZ85_RS06420	-0.531079	0.00020808
	Translation initiation factor IF-1	K02518	GKZ85_RS15345	-0.820811	0.000290809
	Gamma-glutamyltransferase family protein	K22602	GKZ85_RS16375	-0.936694	1.57e-11
	Sulfite exporter TauE/SafE family protein	K07090	GKZ85_RS16380	-0.759361	1.2e-06
	Alanine-glyoxylate aminotransferase family protein	K00839	GKZ85_RS16385	-0.519934	0.000353981
	Allantoate amidohydrolase	K02083	GKZ85_RS16390	-0.63248	0.000215659
	AraC family ligand binding domain-containing protein		GKZ85_RS16395	-0.513501	0.0181972
Pyruvate Metabolism	Pyruvate kinase	K00873	GKZ85_RS18735	-0.808644	8.98e-15
	2-isopropylmalate synthase	K01649	GKZ85_RS09775	-0.73917	4.73e-05
	3-isopropylmalate dehydrogenase	K00052	GKZ85_RS09780	-0.518271	0.0109862
	3-isopropylmalate dehydratase large subunit	K01703	GKZ85_RS09785	-	-
	3-isopropylmalate dehydratase small subunit	K01704	GKZ85_RS09790	-	-
	Glucose dehydrogenase	K00114	GKZ85_RS04145	-0.500649	8.24e-05
Oxidative Phosphorylation & Electron Transfer	ATP synthase subunit I	K02116	GKZ85_RS14045	-	-
	F0F1 ATP synthase subunit A	K02108	GKZ85_RS14040	-0.528678	4.6e-05
	F0F1 ATP synthase subunit C	K02110	GKZ85_RS14035	-	-
	F0F1 ATP synthase subunit B	K02109	GKZ85_RS14030	-	-
	F0F1 ATP synthase subunit delta	K02113	GKZ85_RS14025	-	-
	F0F1 ATP synthase subunit alpha	K02111	GKZ85_RS14020	-0.512868	0.000461918
	F0F1 ATP synthase subunit gamma	K02115	GKZ85_RS14015	-	-
	F0F1 ATP synthase subunit beta	K02112	GKZ85_RS14010	-	-
	F0F1 ATP synthase subunit epsilon	K02114	GKZ85_RS14005	-	-
	Cytochrome c-550 PedF		GKZ85_RS04150	-1.23489	1.09e-16
	Cytochrome c oxidase subunit II	K02275	GKZ85_RS13605	-1.26099	8.1e-09
	Cytochrome c oxidase subunit I	K02274	GKZ85_RS13600	-0.598869	0.0487863
	Cytochrome c oxidase assembly protein	K02258	GKZ85_RS13595	-	-
	Cytochrome c oxidase subunit 3	K02276	GKZ85_RS13590	-	-
Amino Acid Metabolism & Biosynthesis	Asparagine synthase B	K01953	GKZ85_RS08465	-0.667377	4.36e-05
	Aspartate/tyrosine/aromatic aminotransferase	K00813	GKZ85_RS19450	-0.660014	3.86e-08
	Glutamate-ammonia ligase	K01915	GKZ85_RS04500	-0.919224	9.93e-09
	Bifunctional aspartate kinase/homoserine dehydrogenase I	K12524	GKZ85_RS05025	-0.799714	2.49e-14
	Homoserine kinase	K00872	GKZ85_RS05030	-	-
	Threonine synthase	K01733	GKZ85_RS05035	-	-
	Uracil-DNA glycosylase	K03648	GKZ85_RS05040	-	-
	Sulfurtransferase	K01011	GKZ85_RS20120	0.504917	0.00159065
	NAD-dependent protein deacylase	K12410	GKZ85_RS20125	-	-
	LysE family transporter		GKZ85_RS20130	-	-
	Acetyl/propionyl/methylcrotonyl-CoA carboxylase subunit alpha	K01968	GKZ85_RS16135	-0.586745	0.00176944
	Hydroxymethylglutaryl-CoA lyase	K01640	GKZ85_RS16140	-0.583454	0.00319546
	Acetyl-CoA carboxylase biotin carboxylase subunit	K01961	GKZ85_RS13165	-0.779344	2.6e-13
	Acetyl-CoA carboxylase biotin carboxyl carrier protein	K02160	GKZ85_RS13160	-0.631142	9.39e-08
	Type II 3-dehydroquinate dehydratase	K03786	GKZ85_RS13155	-0.852363	0.00122972
	Prephenate dehydratase	K14170	GKZ85_RS08205	-0.623692	4.32e-07
	Ketol-acid reductoisomerase	K00053	GKZ85_RS13660	-0.755291	9.3e-07
Secretion Systems	Type II secretion system protein GspC	K02452	GKZ85_RS13310	-	-
	Type II secretion system secretin GspD	K02453	GKZ85_RS13315	-	-
	Type II secretion system ATPase GspE	K02454	GKZ85_RS13320	-	-
	Type II secretion system inner membrane protein GspF	K02455	GKZ85_RS13325	-	-
	Type II secretion system major pseudopilin GspG	K02456	GKZ85_RS13330	-	-
	Type II secretion system minor pseudopilin GspH	K02457	GKZ85_RS13335	-	-
	Type II secretion system minor pseudopilin GspI	K02458	GKZ85_RS13340	-	-
	Type II secretion system minor pseudopilin GspJ	K02459	GKZ85_RS13345	0.587106	0.0461018
	Type II secretion system minor pseudopilin GspK	K02460	GKZ85_RS13350	-	-
	Type II secretion system protein GspL	K02461	GKZ85_RS13355	-	-
	Type II secretion system protein M	K02462	GKZ85_RS13360	-	-
	type II secretion system protein N	K02463	GKZ85_RS13365	-	-
Butanoate Metabolism	OadG family protein	K01573	GKZ85_RS09165	-	-
	Sodium-extruding oxaloacetate decarboxylase subunit alpha	K01571	GKZ85_RS09160	-	-
	Sodium ion-translocating decarboxylase subunit beta	K20509	GKZ85_RS09155	0.533193	0.0148027
Protein Export	Rhodanese-like domain-containing protein		GKZ85_RS02380	-	-
	Glutaredoxin 3	K03676	GKZ85_RS02375	0.829306	5.66e-15
	Protein-export chaperone SecB	K03071	GKZ85_RS02370	0.565573	6.76e-08
	NAD(P)H-dependent glycerol-3-phosphate dehydrogenase	K00057	GKZ85_RS02365	0.667971	1.13e-07
Glutathione Metabolism	Aminopeptidase PepB	K07751	GKZ85_RS12110	0.647572	1.25e-05
	16S rRNA (uracil(1498)-N(3))-methyltransferase	K09761	GKZ85_RS05175	-	-
	Glutathione synthase	K01920	GKZ85_RS05170	0.525642	5.41e-06
	YqgE/AlgH family protein	K07735	GKZ85_RS05165	-	-
	Holliday junction resolvase RuvX	K07447	GKZ85_RS05160	-	-
	Glutathione-disulfide reductase	K00383	GKZ85_RS11885	0.625073	3e-07
Fatty Acid Biosynthesis	Beta-ketoacyl-ACP synthase I	K00647	GKZ85_RS18285	-0.611018	1.72e-07
	Bifunctional 3-hydroxydecanoyl-ACP dehydratase/trans-2-decenoyl-ACP isomerase	K01716	GKZ85_RS20315	-1.08841	3.6e-13
Cell Cycle	TIGR02281 family clan AA aspartic protease	K06985	GKZ85_RS05425	0.522505	0.0100065
Transcriptional Factors	XRE family transcriptional regulator		GKZ85_RS06065	-0.730907	6.37e-07
	Phenylalanine 4-monooxygenase	K00500	GKZ85_RS09100	-0.496425	0.00754937
	Transcriptional regulator TyrR	K03721	GKZ85_RS09095	-0.868735	5.85e-09
	LysR family transcriptional regulator	K21757	GKZ85_RS21105	-0.967986	1e-07
	Response regulator transcription factor		GKZ85_RS10185	0.77602	0.0161234
	HAMP domain-containing histidine kinase		GKZ85_RS10180	0.229612	0.626194
	LacI family DNA-binding transcriptional regulator	K02529	GKZ85_RS00895	-0.568008	9.31e-05
	Response regulator transcription factor		GKZ85_RS04065	-0.544194	8.41e-05
	metalloregulator ArsR/SmtB family transcription factor		GKZ85_RS18925	0.809435	3.97e-06
	LysR family transcriptional regulator		GKZ85_RS12950	1.04107	7.88e-05
	helix-turn-helix transcriptional regulator		GKZ85_RS16495	0.541586	0.00563803
	sigma-54-dependent Fis family transcriptional regulator	K21405	GKZ85_RS20920	-1.04892	0.018174
Protein Synthesis/Proteolysis	Ribosome modulation factor	K03812	GKZ85_RS20320	1.01241	2.32e-15
	Ribosome hibernation promoting factor	K05808	GKZ85_RS10480	0.71736	2.87e-09
	Ribosome-associated heat shock protein Hsp15	K04762	GKZ85_RS13305	0.7173	0.000311002
	Hsp33 family molecular chaperone HslO	K04083	GKZ85_RS13300	-	-
	ATP-dependent protease subunit HslV	K01419	GKZ85_RS11990	0.688942	7.66e-10
	HslU-HslV peptidase ATPase subunit	K03667	GKZ85_RS11985	0.677196	1.12e-09
