## Supplementary Table 4 for "Molecular mechanisms of microbiome modulation by the eukaryotic secondary metabolite azelaic acid"

### Sheet: 13C-Aze Uptake
		Fraction of C at T15 from					Fraction of C at T30 from				Fraction of C at T60 from				Fraction of C at T120 from
Species	Replicate	Bacteria at T0	Medium	Aze	Aze uptake (nmol/cell/h)		Bacteria at T0	Medium	Aze		Bacteria at T0	Medium	Aze		Bacteria at T0	Medium	Aze
Phycobacter	1	0.920245	0.0779745	0.00178011	3.64696e-09		0.882353	0.115315	0.00233177		0.867052	0.129293	0.00365486		0.635593	0.357749	0.00665826
Phycobacter	2	0.920245	0.0779145	0.00184008	3.76908e-09		0.882353	0.115303	0.0023444		0.867052	0.129262	0.00368573		0.635593	0.357704	0.00670249
Phycobacter	3	0.920245	0.0778584	0.00189619	3.88565e-09		0.882353	0.115166	0.00248058		0.867052	0.129542	0.00340613		0.635593	0.357622	0.00678433
Average		0.920245	0.0779158	0.0018388	3.76723e-09		0.882353	0.115261	0.00238558		0.867052	0.129366	0.00358224		0.635593	0.357692	0.00671503
Stdev		0	5.80504e-05	5.80504e-05	1.19356e-10		0	8.25114e-05	8.25114e-05		0	0.000153295	0.000153295		0	6.39619e-05	6.39619e-05
Alteromonas	1	0.920245	0.0797164	3.82063e-05			0.882353	0.117604	4.29334e-05		0.867052	0.132904	4.44468e-05		0.635593	0.364352	5.4465e-05
Alteromonas	2	0.920245	0.0797209	3.36653e-05			0.920245	0.0797152	3.9431e-05		0.920245	0.0797144	4.0215e-05		0.635593	0.364355	5.18891e-05
Alteromonas	3	0.920245	0.0797188	3.5766e-05			0.920245	0.0797173	3.73174e-05		0.920245	0.0797123	4.22658e-05		0.635593	0.364353	5.41035e-05
Average		0.920245	0.0797187	3.58792e-05			0.907615	0.0923455	3.98939e-05		0.902514	0.0974434	4.23092e-05		0.635593	0.364353	5.34859e-05
Stdev		0	2.27262e-06	2.27262e-06			0.0218772	0.0218746	2.83645e-06		0.0307112	0.0307094	2.11623e-06		0	1.39464e-06	1.39464e-06

### Sheet: 13C-Aze metabolomics
Molecule	Chemcial formula	Theoretical mass (neutral)	Adduct	Adduct measured m/z	Δppm	Characteristic Detected MS2 Fragments
Azelaic acid-13C9	13C9H16O4	197.135	[M+H]+	198.143	1.86	-	-
Azeloyl-coA-13C9	C2113C9H46N7O19P3S	943.216	[M+2H]2+	472.112	0.99	516.186	436.22
Pimeloyl-coA-13C7	C2113C7H42N7O­19P3S	913.178	[M+2H]2+	457.093	0.36	486.148	406.182
Glutaryl-coA-13C5	C2113C5H38N7O19P3S	883.14	[M+2H]2+	442.072	-1.54	456.11	376.144
Glutaconyl-coA-13C5	C2113C5H36N7O19P3S	881.124	[M+2H]2+	441.065	-0.5	454.094	374.128
Propanoyl-coA-13C3	C2113C3H36N7O17P3S	823.128	[M+2H]2+	412.067	0.16	396.098	316.132
