## Supplementary Table 5 for "Molecular mechanisms of microbiome modulation by the eukaryotic secondary metabolite azelaic acid"

### Sheet: Sheet1
Phycobacter significant TFs (P< 0.05)
geneID	annotation	RIF1 score	RIF2 score	DE	log2FC	padj
INS80_RS11050	AzeR (IclR family transcriptional regulator)	2.56942	0.7397	yes	1.26817	4.50005e-05
INS80_RS18595	LytTR family transcriptional regulator DNA-binding domain-containing protein	2.45742	0.73099	no	0.88744	0.00660264
INS80_RS18065	MerR family transcriptional regulator	2.36616	0.72703	no	0.154833	0.648004
INS80_RS06610	MarR family transcriptional regulator	2.35506	0.76938	no	0.176835	0.483968
INS80_RS17970	transcriptional repressor	2.35489	0.69164	no	-0.11871	0.842918
INS80_RS08805	LysR family transcriptional regulator	2.32884	0.67238	no	0.242071	0.618601
INS80_RS05625	Lrp/AsnC family transcriptional regulator	2.28375	0.53353	no	-0.138534	0.650821
INS80_RS06595	MarR family transcriptional regulator	2.27771	0.52052	no	0.195866	0.638608
INS80_RS15430	LysR family transcriptional regulator	-0.23299	-2.18115	no	-0.168619	0.708229
INS80_RS12285	response regulator transcription factor	-0.95477	-2.7484	no	0.00309546	0.995179
INS80_RS17275	MerR family DNA-binding transcriptional regulator	-1.04664	-2.70188	no	0.386616	0.696518
INS80_RS17120	sigma-54-dependent Fis family transcriptional regulator	-1.15594	-2.23917	no	-0.483788	0.441586
INS80_RS10915	LacI family DNA-binding transcriptional regulator	-1.18274	-2.33975	no	-0.080062	0.825323
INS80_RS12330	LysR family transcriptional regulator	-1.19322	-2.2138	no	0.253098	0.641719
INS80_RS16535	Lrp/AsnC family transcriptional regulator	-1.22136	-2.71148	no	0.169456	0.842918
INS80_RS14295	MarR family transcriptional regulator	-1.23727	-2.60906	no	-0.102485	0.914504
INS80_RS11890	Rrf2 family transcriptional regulator	-1.302	-2.40098	no	0.605403	0.120742
INS80_RS14555	helix-turn-helix transcriptional regulator	-1.3032	-2.72527	no	-0.222473	0.722518
INS80_RS01130	BolA family transcriptional regulator	-1.41999	-2.39295	no	-0.636825	NA
INS80_RS07455	helix-turn-helix transcriptional regulator	-1.5357	-2.70358	no	0.403082	0.170702
INS80_RS12105	Cu(I)-responsive transcriptional regulator	-1.70581	-2.58402	no	-0.0422932	0.938592
INS80_RS04620	helix-turn-helix transcriptional regulator	-1.72116	-2.72246	no	-0.23143	0.463414
INS80_RS13110	helix-turn-helix transcriptional regulator	-2.37938	-1.60881	no	0.32725	NA
INS80_RS08815	winged helix-turn-helix transcriptional regulator	-2.40365	-0.38974	no	-0.149999	0.545221
INS80_RS09485	LysR family transcriptional regulator	-3.03529	-2.56089	no	0.525557	0.450553
INS80_RS09520	MarR family transcriptional regulator	-3.26778	-2.08948	no	0.360231	0.224856
INS80_RS08215	TetR/AcrR family transcriptional regulator	-3.31059	-2.46036	no	0.22873	0.634113
INS80_RS12090	GntR family transcriptional regulator	-3.31389	-2.47247	no	-0.086677	0.687271
INS80_RS03535	FadR family transcriptional regulator	-3.43006	-2.52524	no	-0.258171	0.296513
A. macleodii significant TFs (P< 0.05)
geneID	annotation	RIF1 score	RIF2 score	DE	log2FC	padj
GKZ85_RS15920	LysR family transcriptional regulator	-2.46425	-0.4945	no	0.388783	0.230435
GKZ85_RS12495	ROK family transcriptional regulator	-2.43735	-0.50116	no	0.016724	0.96067
GKZ85_RS06065	XRE family transcriptional regulator	-2.36272	-0.8743	yes	-0.730907	6.37e-07
GKZ85_RS20030	LysR family transcriptional regulator	-2.3137	-0.42053	no	0.00230904	0.996295
GKZ85_RS06615	LysR family transcriptional regulator	-2.28256	-0.96834	no	-0.575186	NA
GKZ85_RS16495	helix-turn-helix transcriptional regulator	-2.06737	-0.86496	yes	0.541586	0.00563803
GKZ85_RS10085	MarR family transcriptional regulator	-2.04083	0.06969	no	0.0722592	NA
GKZ85_RS16175	etR family transcriptional regulator	-2.02516	-0.83684	no	0.108338	0.833257
GKZ85_RS15720	sugar-binding transcriptional regulator	-1.98673	0.24704	no	0.0324518	NA
GKZ85_RS08140	sigma 54-interacting transcriptional regulator	0.14209	2.08675	no	-0.146825	0.424532
GKZ85_RS04005	LysR family transcriptional regulator	0.24877	2.13946	no	0.173516	0.413954
GKZ85_RS16360	MurR/RpiR family transcriptional regulator	0.25981	2.14839	no	-0.0740755	0.845073
